# AB_SA: Tracing the source of bacterial strains based on accessory genes. Application to *Salmonella* Typhimurium environmental strains

**DOI:** 10.1101/814459

**Authors:** Laurent Guillier, Michèle Gourmelon, Solen Lozach, Sabrina Cadel-Six, Marie-Léone Vignaud, Nanna Munck, Tine Hald, Federica Palma

## Abstract

The partitioning of pathogenic strains isolated in environmental or human cases to their original source is challenging. The pathogens usually colonize multiple animal hosts, including livestock, which contaminate food-producing and environment (e.g. soil and water), posing additional public health burden and major challenges in the identification of the source. Genomic data opens new opportunities for the development of statistical models aiming to infer the likely source of pathogen contamination. Here, we propose a computationally fast and efficient multinomial logistic regression (MLR) source attribution classifier to predict the animal source of bacterial isolates based on “source-enriched” loci extracted from the accessory-genome profiles of a pangenomic dataset. Depending on the accuracy of the model’s self-attribution step, the modeler selects the number of candidate accessory genes that better fit the model for calculating the likelihood of (source) category membership. The accessory genes-based source attribution (AB_SA) method was applied on a dataset of strains of *Salmonella* Typhimurium and its monophasic variants (*S*. 1,4,[5],12:i:-). The model was trained on 69 strains with known animal source categories (i.e., poultry, ruminant, and pig). The AB_SA method helped to identify eight genes as predictors among the 2,802 accessory genes. The self-attribution accuracy was 80%. The AB_SA model was then able to classify 25 over 29 *S.* Typhimurium and *S*. 1,4,[5],12:i:-isolates collected from the environment (considered as unknown source) into a specific category (i.e., animal source), with more than 85% of probability. The AB_SA method herein described provides a user-friendly and valuable tool to perform source attribution studies in few steps. AB_SA is written in R and freely available at https://github.com/lguillier/AB_SA.

**Author Notes:** All supporting data, code, and protocols have been provided within the article and through supplementary data files.

Supplementary material is available with the online version of this article.

**Abbreviations:** AB_SA, accessory-based source attribution; MLR, multinomial logistic regression; SNPs, single nucleotide polymorphisms; GFF, general feature format; AIC, Akaike information criteria.

**Data Summary:**

1. The AB_SA model is written in R, open-source and freely available Github under the GNU GPLv3 licence (https://github.com/lguillier/AB_SA).
2. All sequencing reads used to generate the assemblies analyzed in this study have been deposited in the European Nucleotide Archive (ENA) (http://www.ebi.ac.uk/ena) under project number PRJEB16326. Genome metadata and ENA run accession ID for all the assemblies are reported in the supplementary material.

**Impact Statement:** This article describes AB_SA (“Accessory-Based Source Attribution method”), a novel approach for source attribution based on “source enriched” accessory genomics data and unsupervised multinomial logistic regression. We demonstrate that the AB_SA method enables the animal source prediction of large-scale datasets of bacterial populations through rapid and easy identification of source predictors from the non-core genomic regions. Herein, AB_SA correctly self-attribute the animal source of a set of *S.* Typhimurium and *S*. 1,4,[5],12:i:- isolates and further classifies the 84% of strains contaminating natural environments in the pig category (with high probability ranging between ∼85 and ∼99%).
