## Supplementary material for "AB_SA: Tracing the source of bacterial strains based on accessory genes. Application to *Salmonella* Typhimurium environmental strains"

### Sheet: Metadata
Run accession ID	Lab ID	Figure strain ID	Institution	Taxonomic Name/Serovar	Isolation Year	Primary Source	Contamination source	lat	long
ERR1738541	11CEB2813SAL		ANSES	Monophasic variant of S. Typhimurium	2012	Pigs	Known	46.683333	3.166667
ERR1738544	11CEB317SAL		ANSES	Monophasic variant of S. Typhimurium	2011	Ducks	Known	46.6757732	-1.2914463
ERR1738547	11CEB4110SAL		ANSES	Monophasic variant of S. Typhimurium	2011	Pigs	Known	48.0269288	0.2538217
ERR1738549	11CEB4439SAL		ANSES	Monophasic variant of S. Typhimurium	2011	Pigs	Known	45.1429198	0.6321258
ERR1738550	11CEB4447SAL		ANSES	Monophasic variant of S. Typhimurium	2011	Pigs	Known	45.1429198	0.6321258
ERR1738551	11CEB4681SAL	1	ANSES	Monophasic variant of S. Typhimurium	2011	Environment	Unknown	46.0688209	6.344537
ERR1738555	11CEB5315SAL		ANSES	Monophasic variant of S. Typhimurium	2011	Pigs	Known	47.9140388	2.3073795
ERR1738556	11CEB5591SAL	2	ANSES	Monophasic variant of S. Typhimurium	2011	Environment	Unknown	46.0688209	6.344537
ERR1738557	11CEB561SAL	3	ANSES	Monophasic variant of S. Typhimurium	2010	Environment	Unknown	46.0688209	6.344537
ERR1738559	11CEB5898SAL		ANSES	Monophasic variant of S. Typhimurium	2011	Pigs	Known	46.0593485	2.048901
ERR1738562	11CEB6166SAL		ANSES	Monophasic variant of S. Typhimurium	2011	Broilers	Known	43.6955276	0.4101019
ERR1738563	11CEB6179SAL		ANSES	Monophasic variant of S. Typhimurium	2011	Pigs	Known	44.2179747	2.6189273
ERR1738566	11CEB6464SAL		ANSES	Monophasic variant of S. Typhimurium	2011	Pigs	Known	46.1591126	-1.1520434
ERR1738577	11CEB7032SAL		ANSES	Monophasic variant of S. Typhimurium	2011	Pigs	Known	46.683333	3.166667
ERR1738578	12CEB1033SAL		ANSES	Monophasic variant of S. Typhimurium	2012	Pigs	Known	45.433333	4.316667
ERR1738579	12CEB1215SAL		ANSES	Monophasic variant of S. Typhimurium	2012	Pigs	Known	46.0688209	6.344537
ERR1738580	12CEB1657SAL		ANSES	Monophasic variant of S. Typhimurium	2012	Pigs	Known	45.1429198	0.6321258
ERR1738583	12CEB2305SAL		ANSES	Monophasic variant of S. Typhimurium	2012	Pigs	Known	43.1871865	-0.7282474
ERR1738584	12CEB2551SAL		ANSES	Monophasic variant of S. Typhimurium	2012	Pigs	Known	45.7715343	3.0839934
ERR1738586	12CEB3040SAL		ANSES	Monophasic variant of S. Typhimurium	2012	Pigs	Known	48.766667	2.483333
ERR1738587	12CEB3331SAL		ANSES	Monophasic variant of S. Typhimurium	2012	Broilers	Known	46.683333	3.166667
ERR1738590	12CEB4049SAL		ANSES	Monophasic variant of S. Typhimurium	2012	Pigs	Known	48.083333	-1.616667
ERR1738591	12CEB4101SAL		ANSES	Monophasic variant of S. Typhimurium	2012	Pigs	Known	47.3481614	-1.8727461
ERR1738592	12CEB4512SAL		ANSES	Monophasic variant of S. Typhimurium	2012	Pigs	Known	47.8259811	-2.7633493
ERR1738593	12CEB484SAL		ANSES	Monophasic variant of S. Typhimurium	2012	Pigs	Known	47.2232046	0.6866703
ERR1738594	12CEB485SAL		ANSES	Monophasic variant of S. Typhimurium	2012	Pigs	Known	47.2232046	0.6866703
ERR1738595	12CEB4903SAL		ANSES	S. Typhimurium	2012	Layers	Known	48.483333	-2.966667
ERR1738596	12CEB5317SAL		ANSES	Monophasic variant of S. Typhimurium	2012	Cattle	Known	43.95995	4.297637
ERR1738597	12CEB671SAL		ANSES	Monophasic variant of S. Typhimurium	2012	Pigs	Known	45.1429198	0.6321258
ERR1738599	12CEB766SAL		ANSES	Monophasic variant of S. Typhimurium	2012	Pigs	Known	46.283333	5.166667
ERR1738604	13CEB808SAL		ANSES	S. Typhimurium	2013	Cattle	Known	46.0688209	6.344537
ERR1738605	2013LSAL02233		ANSES	Monophasic variant of S. Typhimurium	2013	Pigs	Known	46.4144884	5.8892014
ERR1738606	2013LSAL02373		ANSES	Monophasic variant of S. Typhimurium	2013	Pigs	Known	49.0207259	6.5380352
ERR1738607	2013LSAL02968	4	ANSES	Monophasic variant of S. Typhimurium	2013	Environment	Unknown	45.0497701	2.6997176
ERR1738608	2013LSAL03045	5	ANSES	Monophasic variant of S. Typhimurium	2013	Environment	Unknown	49.0918952	-1.2454371
ERR1738609	2013LSAL03111		ANSES	Monophasic variant of S. Typhimurium	2013	Pigs	Known	46.6757732	-1.2914463
ERR1738610	2013LSAL03823	6	ANSES	Monophasic variant of S. Typhimurium	2013	Environment	Unknown	49.0918952	-1.2454371
ERR1738611	2013LSAL03851	7	ANSES	Monophasic variant of S. Typhimurium	2013	Environment	Unknown	45.0497701	2.6997176
ERR1738613	2014LSAL00330		ANSES	Monophasic variant of S. Typhimurium	2014	Ducks	Known	46.283333	-0.416667
ERR1738614	2014LSAL00752	8	ANSES	Monophasic variant of S. Typhimurium	2014	Environment	Unknown	49.0918952	-1.2454371
ERR1738618	2014LSAL02130		ANSES	Monophasic variant of S. Typhimurium	2014	Pigs	Known	47.8259811	-2.7633493
ERR1738622	2014LSAL03093	9	ANSES	Monophasic variant of S. Typhimurium	2014	Environment	Unknown	49.0907648	-0.2413951
ERR1738625	2014LSAL03854		ANSES	Monophasic variant of S. Typhimurium	2014	Pigs	Known	48.961264	4.3122436
ERR1738627	2014LSAL04070		ANSES	Monophasic variant of S. Typhimurium	2014	Turkey	Known	47.866667	-4.116667
ERR1738629	2014LSAL04192	10	ANSES	Monophasic variant of S. Typhimurium	2014	Environment	Unknown	49.0918952	-1.2454371
ERR1738634	2014LSAL05112	11	ANSES	S. Typhimurium	2014	Environment	Unknown	49.0907648	-0.2413951
ERR1738635	2014LSAL05406		ANSES	Monophasic variant of S. Typhimurium	2014	Pigs	Known	48.3201921	4.1905397
ERR1738636	2014LSAL05595		ANSES	Monophasic variant of S. Typhimurium	2014	Turkey	Known	47.8259811	-2.7633493
ERR2163265	11CEB2164SAL		ANSES	Monophasic variant of S. Typhimurium	2011	Sheep Goat	Known	45.533333	5.816667
ERR2163266	11CEB3465SAL		ANSES	S. Typhimurium	2011	Pigs	Known	45.0497701	2.6997176
ERR2163267	11CEB3469SAL		ANSES	S. Typhimurium	2011	Pigs	Known	45.0497701	2.6997176
ERR2163268	11CEB3685SAL		ANSES	Monophasic variant of S. Typhimurium	2011	Pigs	Known	49.0207259	6.5380352
ERR2163269	11CEB5423SAL		ANSES	S. Typhimurium	2011	Pigs	Known	45.2897932	5.6343825
ERR2163270	11CEB6382SAL		ANSES	S. Typhimurium	2011	Pigs	Known	47.3481614	-1.8727461
ERR2163272	11CEB93SAL		ANSES	Monophasic variant of S. Typhimurium	2010	Cattle	Known	46.683333	3.166667
ERR2179233	12CEB1732SAL		ANSES	Monophasic variant of S. Typhimurium	2012	Pigs	Known	47.133333	5.883333
ERR2179234	12CEB211SAL		ANSES	S. Typhimurium	2011	Pigs	Known	48.766667	2.483333
ERR2179235	12CEB2472SAL		ANSES	Monophasic variant of S. Typhimurium	2012	Layers	Known	46.6757732	-1.2914463
ERR2179236	12CEB2507SAL		ANSES	Monophasic variant of S. Typhimurium	2012	Pigs	Known	45.533333	5.816667
ERR2179237	12CEB3043SAL		ANSES	Monophasic variant of S. Typhimurium	2012	Pigs	Known	45.433333	4.316667
ERR2179238	12CEB3073SAL		ANSES	Monophasic variant of S. Typhimurium	2012	Broilers	Known	47.8654746	7.2315433
ERR2179239	12CEB3303SAL	12	ANSES	Monophasic variant of S. Typhimurium	2012	Crustaceans	Unknown	49.0918952	-1.2454371
ERR2179240	12CEB4362SAL		ANSES	Monophasic variant of S. Typhimurium	2012	Pigs	Known	43.7921741	2.1339648
ERR2179241	12CEB4367SAL		ANSES	Monophasic variant of S. Typhimurium	2012	Pigs	Known	43.7921741	2.1339648
ERR2179242	12CEB4477SAL		ANSES	Monophasic variant of S. Typhimurium	2012	Pigs	Known	46.683333	3.166667
ERR2179243	12CEB4594SAL		ANSES	Monophasic variant of S. Typhimurium	2012	Broilers	Known	48.483333	-2.966667
ERR2179244	12CEB4764SAL		ANSES	Monophasic variant of S. Typhimurium	2012	Pigs	Known	45.7715343	3.0839934
ERR2179245	12CEB4916SAL		ANSES	Monophasic variant of S. Typhimurium	2012	Broilers	Known	48.483333	-2.966667
ERR2232735	2013LSAL02229	13	ANSES	S. Typhimurium	2013	Environment	Unknown	49.0907648	-0.2413951
ERR2232736	2013LSAL02906		ANSES	S. Typhimurium	2013	Pigs	Known	47.3481614	-1.8727461
ERR2232737	2013LSAL04317		ANSES	S. Typhimurium	2013	Pigs	Known	47.2232046	0.6866703
ERR2232766	2014LSAL01170		ANSES	S. Typhimurium	2014	Broilers	Known	47.316667	1.233333
ERR2232767	2014LSAL01359		ANSES	S. Typhimurium	2014	Turkey	Known	47.316667	1.233333
ERR2232768	2014LSAL02850		ANSES	Monophasic variant of S. Typhimurium	2014	Broilers	Known	46.683333	3.166667
ERR2232769	2014LSAL03156		ANSES	Monophasic variant of S. Typhimurium	2014	Pigs	Known	43.1871865	-0.7282474
ERR2232770	2014LSAL03800		ANSES	S. Typhimurium	2014	Pigs	Known	49.9689714	2.373859
ERR2232771	2014LSAL04138	14	ANSES	S. Typhimurium	2014	Environment	Unknown	49.0907648	-0.2413951
ERR2232772	2014LSAL04713		ANSES	S. Typhimurium	2014	Pigs	Known	42.625894	2.506509
ERR2232773	2014LSAL04847		ANSES	Monophasic variant of S. Typhimurium	2014	Cattle	Known	48.483333	-2.966667
ERR2234328	11CEB6976SAL		ANSES	S. Typhimurium	2011	Pigs	Known	48.766667	2.483333
ERR2234329	11CEB7020SAL		ANSES	S. Typhimurium	2011	Pigs	Known	45.0497701	2.6997176
ERR2234454	13CEB1205SAL		ANSES	S. Typhimurium	2013	Pigs	Known	NA	NA
ERR2234455	13CEB1351SAL		ANSES	Monophasic variant of S. Typhimurium	2013	Cattle	Known	47.8654746	7.2315433
ERR2262535	IFR_Sa38	15	Ifremer	S. Typhimurium	2013	Environment	Unknown	48.3650571	-2.1912390
ERR2262537	IFR_Sa43	16	Ifremer	Monophasic variant of S. Typhimurium	2013	Environment	Unknown	48.3650571	-2.1912390
ERR2262538	IFR_Sa44	17	Ifremer	Monophasic variant of S. Typhimurium	2013	Environment	Unknown	48.3728867	-2.1736788
ERR2262539	IFR_Sa46	18	Ifremer	Monophasic variant of S. Typhimurium	2013	Environment	Unknown	48.3728867	-2.1736788
ERR2262540	IFR_Sa48	19	Ifremer	Non motile variant of S. Typhimurium	2013	Environment	Unknown	48.3728867	-2.1736788
ERR2262541	IFR_Sa52	20	Ifremer	Non motile variant of S. Typhimurium	2013	Environment	Unknown	48.3728867	-2.1736788
ERR2262544	IFR_Sa106	21	Ifremer	Monophasic variant of S. Typhimurium	2014	Environment	Unknown	48.3650571	-2.1912390
ERR2262545	IFR_Sa135	22	Ifremer	Monophasic variant of S. Typhimurium	2014	Environment	Unknown	48.3650571	-2.1912390
ERR2262546	IFR_Sa145	23	Ifremer	Monophasic variant of S. Typhimurium	2014	Environment	Unknown	48.3728867	-2.1736788
ERR2262547	IFR_Sa152	24	Ifremer	S. Typhimurium	2014	Environment	Unknown	48.3650571	-2.1912390
ERR2262548	IFR_Sa163	25	Ifremer	Monophasic variant of S. Typhimurium	2014	Environment	Unknown	48.3650571	-2.1912390
ERR2262549	IFR_Sa169	26	Ifremer	S. Typhimurium	2015	Environment	Unknown	48.37 11280	-2.208756
ERR2262551	IFR_UB13	27	Ifremer	Monophasic variant of S. Typhimurium	2014	Environment	Unknown	49.124531	-1.29204684
ERR2262552	IFR_UH19	28	Ifremer	Monophasic variant of S. Typhimurium	2014	Environment	Unknown	48. 54532182	-1.32594306
ERR2262553	IFR_UC20	29	Ifremer	S. Typhimurium	2014	Environment	Unknown	48.59562914	-1.33307542

### Sheet: Source-enriched genes
Source	Gene	Number_pos_present_in	Number_neg_present_in	Number_pos_not_present_in	Number_neg_not_present_in	Sensitivity	Specificity	Naive_p
Pig	group_176	33	5	16	15	67.3469	75	0.002780720950287422
	group_763	4	8	45	12	8.16327	60	0.0034044082872823874
	group_1926	0	4	49	16	0	80	0.005604389121585748
	ymdB_2	2	6	47	14	4.08163	70	0.005920765926836536
	ylcG_1	26	3	23	17	53.0612	85	0.0063103925354923525
Poultry	group_1926	4	0	10	55	28.5714	100	0.0011578933974628123
	group_763	7	5	7	50	50	90.9091	0.0014767103185949612
	group_735--group_1900--group_1901--group_1902	4	1	10	54	28.5714	98.1818	0.005076917204260023
	group_176	3	35	11	20	21.4286	36.3636	0.006462611691526173
	group_852	3	0	11	55	21.4286	100	0.006947360384776884
Ruminant	group_6195	2	0	4	63	33.3333	100	0.006393861892583109
	group_160	3	3	3	60	50	95.2381	0.006872800921260675
	group_158	4	8	2	55	66.6667	87.3016	0.0069745214513699675

### Sheet: Sequences
>ERR1738541_04730 group_176
ATGGAAATCGTAAAAATCGAAATGAACCTGAAAGCAGTTAATAAGAGCATTGCTTTATTCAATTGCGAAAAGAAAGTCTCAGGCGTTATTCACTCAAATTCAACTGGCGAAACTACTGTGATTCTCGACGGTGGATATGTACTCGGAAAGTTCGACTGTCCTCATTGTGCTGTAGAAGCCATTTCGCTGCTCACAGTCAAGGTAAGTGATGGAGAACAAGCAGGGTTTGGTAATTACCGAAGTTACAAGATTGATTACTCAGAAAAATTTTATCAGACCATCCATTAA
>ERR1738544_04556 group_763
ATGATGATTGACGAGGCTACTGCCGAGCGCTTGCTTAAAACTGGTTTAGTCGGTTATGAAAATGATGTGTCCAGACTGGTTAAGGTCAAGTTGACGCAAGGCCAGTTTGATGCGCTGGTGTCGTTCGCGTACAACCTCGGCGCCCGGACATTATCCACATCAACTCTGCTGCGGAAGCTAAACGCTGGTGATTACGCTGGCGCCGCTGATGAGTTCCTGCGCTGGAATAAGGCTGGTGGCAAGGTACTGAACGGGCTTACCCGTCGGCGTGAGGCGGAGCGTGCTCTGTTCCTGTCATGA
>ERR1738547_04677 group_158
ATGGCGATGAAATACTCCTGGTTCCATCATCACGACTGTACAACCGAGCAGGCCGACACTCTGATATCGGATTATCAGAAGCGGGGCATAAGGACAGAAAAGAGCCTGAACCCTGACTTCATTACCTGGACTGTCAGCGTGAAATTACCTGAATATGCACACCGGGTGCGGACGCCAAAATCCTTACGCCAAAAGGTCTGGGGGTGA
>ERR1738547_04699 group_160
ATGGCGATGAAATACTCCTGGTTCCATCATCATGACTGCACAACCGAGCAGGCCGACACGCTGATATCGGATTATCAGAAGCGGGGCATAAGGACAGGAAAGAGCCTGAACCCTGACTTCATTACCTGGACTGTCAGCGCGAAATTACCTGAATATGCACACCGGGTGCGGACGCCAAAATCCTTACGCCAAAAGGTCTGGGGGTGA
>ERR1738555_04696 ymdB_2
ATGATTAAATTAATTCTTTCAGCACCCGTGCCAGCAATGGCCGTGGCTTTTGAACATTCTTTTCAGAATACCGAAAATGTGGAAATTATCCCCGGACCGTTTGAAACCATACCGGAATTTGACTGCATGGTCAGTGCGGCCAACAGCTTTGGTCTTATGGATGGTGGTGTGGATGCTGCTATTACGGCATATTTCGGGCCGCAATTACAGGAACGGGTACAGCAACATATCCTCCGTGAATATCTGGGAGAACAGCCCGTCGGCACCGCCTTTGTTATTGAAACGGGTAACAGTAAATATCCGTGGCTGGTTCACGCCCCGACGATGCGCGTTCCGCTGATAATCGACGGCACCGACGCGGTTTATAATGCAACACGTGCAGCGTTATTAGCGATATTT…
>ERR1738587_04682 group_852
ATGTCAGTATGTGAAATGATAGAGCTTGCAAACCGCATTGTAAATGGGGAACCTGTAAAAACACCCGCGATAGAAGCATGGATTATTAGCGAAATCATTTGGTGGGCGCATAACCGGGATAATGCTTTAGTTTGA
>ERR1738595_04827 group_1926
ATGGAGAACAAGCAGGGTTTGGTAATTACCGAAGTTACAAGCTTGATTACTCAGAAAAATTTTATCAGACCATCCATTAAGAAAACGCCCACCGAAGCGGGCGTGCCCTGTCCGGTCCAACCGACCAAAGCGAACCGGACCTAA
>ERR1738596_04523 group_6195
GTGGCAAAAGCAGAGAAGCCTGCAGCTTCCGGTATCTACACCGTGGAAGTGGAAGGCAAAGCCTTTGTGGTGAAGGTCAGCGACGGCGGCGATATCAGCCAGCTCACTGCGGCTGTTCCGGCGGCCTCTTCCGCACCGGTTCAGGCTGCCGCCCCGGCAGGCGCCGGCACCCCGGTCACCGCGCCGCTGGCGGGGAATATCTGGAAGGTGATTGCCACCGAGGGCCAGACGGTGGCCGAAGGCGACGTGCTGCTGATTCTGGAAGCCATGAAGATGGAAACCGAAATCCGCGCCGCGCAGGCCGGGACGGTACGCGGTATCGCGGTGAAGTCCGGGGACGCGGTCTCCGTCGGCGACACCCTGATGACGCTGGCGTAA
